# Ribosome biogenesis bottlenecks reveal vulnerabilities in cancer

**DOI:** 10.64898/2026.04.20.719509

**Authors:** Lifei Jiang, Qiwei Yu, Sofia A. Quinodoz, Jordy F. Botello, Sabreen Alam, Jing Xia, Jonida Trako, Troy J. Comi, Aya A. Abu-Alfa, Yong Wei, Andrej Košmrlj, Yibin Kang, Clifford P. Brangwynne

## Abstract

Cell growth requires elevated protein synthesis, which depends on the production of ribosomes. Ribosome biogenesis is a complex, multi-step pathway in which newly transcribed precursor ribosomal RNA (rRNA) undergoes coordinated processing and assembly in the nucleolus to produce the small and large ribosomal subunits (SSU and LSU).^1–3^ Oncogene activation stimulates rRNA transcription and processing, giving rise to enlarged nucleoli that produce thousands of ribosomes every minute.^4,5^ However, efficient ribosome production requires tight coordination across numerous maturation steps, and it remains unclear if elevated rDNA transcription is proportionally converted into mature ribosomes, or whether imperfect coordination constrains the output yield. Here, we quantify pre-rRNA transcription (input) and compare it with newly-assembled cytoplasmic ribosomes (output), revealing that oncogene activation reduces the efficiency of ribosome production. Using a quantitative pulse-chase sequencing approach with mathematical modeling to resolve rRNA maturation kinetics, we found that oncogene activation creates late-stage processing bottlenecks, characterized by delayed precursor maturation and increased degradation. Perturbation of late-stage ribosome biogenesis factors preferentially impaired oncogene-driven cell growth, and limited tumor growth in mouse models, suggesting that these bottlenecks represent selective vulnerabilities in cancer, created by imbalanced biosynthetic flux. Together, these findings reveal that oncogene-driven ribosome production is imperfectly coordinated across maturation steps, and suggest that capacity limits in multi-step assembly pathways may be therapeutically exploitable in cancer and other diseases.
