## Supplementary Table 1 for "Ribosome biogenesis bottlenecks reveal vulnerabilities in cancer"

### Sheet: Primers
Name	Sequence
gDNA PCR primers for validation of endogenous tagging
L10A endogenous tagging validation-F	ATCACTGGGCTGTACCAGTA
L10A endogenous tagging validation-R	CGAGAGACTTTGCTGCTGCG
S14 endogenous tagging validation-F	TTGGGTTTCTTCTTGCCTTTT
S14 endogenous tagging validation-R	TCACGCTGTAAGGACGAAGAAT
qPCR primers for MYC overexpression validation
qPCR-MYC-F	TGAGGAGACACCGCCCAC
qPCR-MYC-R	CAACATCGATTTCTTCCTCATCTTC
qPCR-GAPDH-F	GTCTCCTCTGACTTCAACAGCG
qPCR-GAPDH-R	ACCACCCTGTTGCTGTAGCCAA
qPCR primers for spike-in approach validation
qPCR-28S-F	ATATCCGCAGCAGGTCTCC
qPCR-28S-R	GCCGACTTCCCTTACCTACA
qPCR-18S-R	GCAATTATTCCCCATGAACG
qPCR-18S-L	GGGACTTAATCAACGCAAGC
qPCR-A2-F	CATGTCTCCCACAGCATCAA
qPCR-A2-R	TTGGGGCAGTGTGTCTTAAC
qPCR-B4-F	GCGGAGATAGGCTGATGATG
qPCR-B4-R	ATACCCTCTCTGACCTACGC
qPCR-B8-F	CGTTGTATCAGCAGGAGCAT
qPCR-B8-R	GGTCTTTCTCGCGAAGTGAT
qPCR-C11-F	TCTTAGCACTCGTGCAGTTC
qPCR-C11-R	CCACCGGATACACTGTTGAG

### Sheet: Endogenous tagging (Donor plasm
Name	Insert sequence for homology-directed repair (HDR) donor plasmids
Donor plasmid for RPS14 tagging including HaloTag, 3C cleavage site, and Gly/Ser linker, flanked by homology arms	CATCTGCTGCTAGATCCCTAGGCTTCTATCTTGTAGGTGCTGTGAGCTGAGCTGTTGGTAGTTTCTGGGGAAAGGATACTTCTCATGGTACTTTGCCATGTGGCCACAGTTGATACCCCCCCAAGTGCAAGGAGAAAGAAGTTTTAGTGAGGCAGAAATGAGAGAATACAGTAGAGTATTGGATGGAAGAAGACAGGGACATGAAGCAGGACTAGGGTTTCATTTAATAGCCAGGGGAAAGGGATTCTGGAAATGTTTTGTCTGTTAACCTTGAGTTTCTTTTCCTTCCACTCAGAAATGGAAATCGGTACTGGCTTTCCATTCGACCCCCATTATGTGGAAGTCCTGGGCGAGCGCATGCACTACGTCGATGTTGGTCCGCGCGATGGCACCCCTGTG…
Donor plasmid for RPL10A tagging including puromycin resistance sequence, P2A ribosome skipping sequence, HaloTag, and Gly/Ser linker, flanked by homology arms	CTTTCCGGACACTTCCCTTACCACGAGTCCACGTTAGAGCAAGGTGCTGAGGGAGGGAGGTCGGGCCAGGCTTCCTTTTGAGAACATAAGCTGGTGCGGAGGGCGCGAGGGGAGAGGGGTTTGAGGGACAAGCGTGCCGGAATCCACGCTGTCAGTGAACATCACTGGGCTGTACCAGTACGTGTGACTACCGAAGCTCGAGCCCCGAACCCAGCCGCTTCCCTAGGGGTCCAGCAGCAGCGGGCGCGAATCGGCACATTACCGGGGGACCGCGGGGCGCTCAGGACTGCGACAACTCTGTGGGTTACCGCGCCGGCCTAGCGGCCCAGCGACGCCCCCCAGCGGCCAGAGAAGGCCGCGCTTCTCGGGGTTGGCCCACCCAACCGCTCTGCGGGTAGG…

### Sheet: shRNAs
Catalog Number	Target Gene
TRCN0000117722	PES1
TRCN0000300648	PES1
TRCN0000256506	WDR12
TRCN0000256512	WDR12
TRCN0000142144	LAS1L
TRCN0000122340	LAS1L
TRCN0000078069	BOP1
TRCN0000072296	KRR1
TRCN0000072294	KRR1
TRCN0000128660	KRI1
TRCN0000128971	KRI1
TRCN0000122102	UTP20
TRCN0000122661	UTP20
TRCN0000129973	UTP15
TRCN0000136697	HEATR1
TRCN0000135686	NOB1
TRCN0000136949	NOB1

### Sheet: Antibodies
Primary Antibodies for Western blotting
Antibody Targets	Supplier Name	Catalog Number	Working dilution
KRI1	Proteintech	16243-1-AP	1:1000
β-Actin	Cell Signalling	4967S	1:1000
UTP20 (1A6/DRIM)	Proteintech	18830-1-AP	1:1000
KRR1	Assay Genie	CAB4487-20	1:1000
UTP10 (HEATR1)	Thermofisher	PA5-109807	1:1000
LAS1L	Proteintech	16010-1-AP	1:1000
PES1	Proteintech	13553-1-AP	1:1000
WDR12	Thermofisher	A302-650A	1:1000
BOP1	Proteintech	28366-1-AP	1:1000
NOB1	Proteintech	10091-2-AP	1:1000
DIMT1	Millipore Sigma	HPA042944-100UL	1:1000
MYC	Proteintech	10828-1-AP	1:1000
Vinculin	Thermofisher	700062	1:1000
Histone H3	Abcam	ab10799	1:1000
TRITC (Tetramethylrhodamine)	Thermofisher	A-6397	1:1000
RPS14	Thermofisher	PA5-77004	1:1000
RPL10A	Thermofisher	MA5-44710	1:1000
Secondary Antibodies for Western blotting
Antibody Name	Supplier Name	Catalog Number	Working dilution
Peroxidase AffiniPure™ Goat Anti-Rabbit IgG (H+L)	Jackson ImmunoResearch	111-035-144	1:10, 000
Peroxidase AffiniPure™ Goat Anti-Mouse IgG (H+L)	Jackson ImmunoResearch	115-035-062	1:10, 000

### Sheet: Plasmids
Name
TetOff-MYC-HaloTag
TetOff-MYC-GFP

### Sheet: Spike-in sequences
Spot	Plasmid Number	Sequence
A2	ERCC-00003	GGGAATTCCAGCAGCGATTAAGGCAGAGGCGTTTGTATCTGCCATTATAAAGAAGTTTCCTCCAGCAACTCCTTTCTTAATTCCAAACTTAGCTTCAGTTATAAATTCCCCTCCCATGATTGGGATTTTATAAACTTTTCTTCCATATAATTCATCTTTCTTCTCATAACCGTCTCCGAAAAACTTCAACTTAAATCCAACCTTTAACTGCTCATCAGCCATGTCTCCCACAGCATCAAAAATAGCAGTTGTTGGACATGTTAAGACACACTGCCCCAATCTCTCTAACATTTGATGCTCTAACTCTGACTTTTTAGGGTGGCATATCTGTATTATAAATCCTGGTCTTCCATCTGGTGTTTTTGATGGAGGGACATATTTCTCAATTCCTGCTTCTGC…
B4	ERCC-00025	GGGAATTCGGGGTCCATTATAGTGCAGGCGTGGTAAAGTAGCATTAGAACCCTACTACTTAGCCCGCGCAACTCGTCCTATTAAAAGTCGGAAGGATTAGGGAAGTTAACCTCCGTTAGGGCCTCATTGGCGCGCCTCCACGTATCTGTATTCCCGTGTCCCGACTGGCTAATAAGAGATATGGTGCAGCGTGAACGCGGACCGAACTCCGGTGTGCGCCGGTTCATGTTACTCGAAAAATAGACCCTACTTGCGCCATGTCATCTTTCACTACGGGGTAGTCTCTCGGCCAGGCTTTGAATCGCCTCATCCGCTTCTCAATGGTTCTGTCCTGACCTCTGGAGTTAATCTTCGTCTCATAGAGTAACCAGGCGACGCACCACGCCTAGTTGGTACCAC…
B8	ERCC-00034	GGGAATTCGGTATTACCCAGCACTCGTATGGCGCCCCATCGTTGTATCAGCAGGAGCATATGTTGCTCTTGATTGTATCACTTCGCGAGAAAGACCCCTTGAATACACGAGCTGCCGTCCGGATAACGATGTAATAGCCTATGGAGGGGAAGTAGTCATGTCTGCGGACTATTGGTAAGAGCACCGCCTCGTCGTACGTGGACACGAAGCTGTTCGGCCGCACGCAAGTACCTCCCACTTAGAAAGCGAATAACCCAACGACCGTGTTCAACCCTGGCCGTCTCTCAACCAGGTATGCAATCAACGACATTGGCCCAGATGTAGGGCCGTCTTGGTGGATTGAAACTCGGATCGATCACGTATGGTCTAGACCTTATACAACACCTGTGCGTGCGTCTG…
C11	ERCC-00059	GGGAATTCATTTGATCGTAACTCGGGTGACCAATGACCATATACGGCGTATTAAGGTCGTACCCTCGGTCTCAACTTGTCGTATGGGACTTTCAAGTACCTTAGCTCGTCGGACGCTTTAGATGACTTATCCATAGTCCTAAGTCCGGCGCCGGTTAAGCCGCTATTAGCGTGTGTGGACTCTCTCTAGGAGCGGCTTCGCACAAATTACTGCTCAATCCTAGATACGTTGCGCTCTTTGGTAAACGGCTCAGATCTTAGCACTCGTGCAGTTCTACGATGGCAAGTCGTGCCTCGTTCTCGTGTAGAATATCAGCTAATAGGGTCGGCTCAACAGTGTATCCGGTGGACAAGCACTGACACGCGATGACGTTCGTCAAGAGTCGCATAATCTCAGAAT…

### Sheet: 2-O-Methylation Sites
High Confidence "Early" Sites	High Confidence "Late" Sites
18S-Am27	28S-Um4498
18S-Am99	28S-Um4499
18S-Um116
18S-Um121
18S-Am159
18S-Am166
18S-Um172
28S-Am398
28S-Am400
18S-Um428
18S-Gm436
18S-Cm462
18S-Am468
18S-Am484
18S-Gm509
18S-Am512
18S-Cm517
18S-Am576
18S-Am590
18S-Gm601
18S-Um627
18S-Gm644
18S-Am668
18S-Gm683
18S-Cm797
18S-Um799
18S-Um1248
18S-Um1288
28S-Gm1316
18S-Ψm1326
28S-Am1326
18S-Gm1328
28S-Cm1340
18S-Am1383
18S-Cm1391
18S-Um1442
18S-Gm1490
28S-Gm1522
28S-Am1524
28S-Am1534
28S-Gm1625
18S-Am1678
18S-Cm1703
28S-Gm1760
18S-Um1804
28S-Am1871
28S-Cm2351
28S-Am2363
28S-Gm2364
28S-Cm2365
28S-Am2401
28S-Um2415
28S-Cm2422
28S-Gm2424
28S-Am2787
28S-Cm2804
28S-Am2815
28S-Cm2824
28S-Um2837
28S-Cm2861
28S-Gm2876
28S-Cm3701
28S-Am3718
28S-Am3724
28S-Gm3744
28S-Am3785
28S-Gm3792
28S-Cm3808
28S-Ψm3818
28S-Am3825
28S-Am3830
28S-Cm3841
28S-Cm3869
28S-Cm3887
28S-Gm3899
28S-Um3925
28S-Gm3944
28S-Cm4054
28S-Gm4196
28S-Um4227
28S-Gm4228
28S-Um4306
28S-Gm4370
28S-Gm4392
28S-Cm4456
28S-Gm4494
28S-Am4523
28S-Cm4536
28S-Am4571
28S-Gm4618
28S-Um4620
28S-Gm4623
28S-Gm4637

### Sheet: Early and Late factors for surv
Early factors	Late factors
co-transcriptional assembly factors and cleavage of site 01/02	ITS2 processing (site 3'/4'; LSU) and cytoplasmic maturation (site 3; SSU)
DDX47	DHX15
RRP36	NOB1
MYBBP1A	DHX37
DDX10	SLX9
DDX51	UTP25
ABT1	NOP19
ESF1	BUD23
SRFBP1	TRMT112
EFG1	LTV1
DDX52	TSR1
KRI1	RIOK1
UTP23	RIOK2
FYV7	CSNK1D
NOC2L	DIMT1
CEBPZ	PES1
ABCB1	BOP1
DDX42	GTPB4
CMSS1	NSA2
NOP9	MRTO4
NOP6	EIF6
RRP8	WDR12
CIRH1A	WDR55
WDR43	NOP16
HEATR1	NOP53
UTP15	GNL2
WDR75	NLE1
	RPF2
	CCD86
	PELP1
	WDR18
	TEX10
	LAS1L
	SDAD1
	TMA16
	C19orf53
	NMD3
